# Necessity of integrated genomic analysis to establish a designed knock-in mouse from CRISPR-Cas9-induced mutants

**DOI:** 10.1101/2022.06.08.495409

**Authors:** Masahide Yoshida, Tomoko Saito, Yuki Takayanagi, Yoshikazu Totsuka, Tatsushi Onaka

## Abstract

The CRISPR-Cas9 method for generation of knock-in mutations in a rodent embryo yields many F0 generation candidates that may have the designed mutations. Genetic mutations must be confirmed using genomic DNA with a mixture of designed and unexpected mutations. In our study for establishing Prlhr-Venus knock-in reporter mice, we found that genomic rearrangements near the targeted knock-in allele, tandem multicopy at a target allele locus and mosaic genotype of two different knock-in alleles occurred in addition to the designed knock-in mutation in the F0 generation. Conventional PCR and genomic sequencing were not able to detect mosaicism or discriminate between the designed one-copy knock-in mutant and a multicopy-inserted mutant. However, by using a combination of Southern blotting and the next-generation sequencing-based RAISING method, these mutants were successfully detected in the F0 generation. In F1 and F2 generations, droplet digital PCR analysis contributed to establishment of the strain, although a multicopy was falsely detected as one copy by the analysis in the F0 generation. We emphasize that the combination of these five methods allowed us to select promising F0 generations and establish the designed strain and that focusing only on positive evidence of knock-in can lead to erroneous selection of undesirable strains.
