## Supplementary material for "Necessity of integrated genomic analysis to establish a designed knock-in mouse from CRISPR-Cas9-induced mutants": Table S3

### Sheet: Sheet1
Table S3. List of oligonucleotides used in conventional PCR, droplet digital PCR and RAISING
	Conventional PCR and sequence
	Name of PCR products	Forward	Reverse	Product size of desired knock-in allele(bp)
Figure 1	Internal-1	CTATATCACCGCCGACAAGCA	ATGTTGTGGCGGATCTTGAAG	63
	5' ext -1	CTCCCGCCTTTGAGAGCCTTTT	AGAAGTCGTGCTGCTTCATG	548
	3' ext -1	CTATATCACCGCCGACAAGCA	GAGCAAATAGGTGCCCAGAA	1175
	Full ext -1	CTCCCGCCTTTGAGAGCCTTTT	GAGCAAATAGGTGCCCAGAA	1922
	Internal-2	GGTACACGAGGGAAGATGGA	ATGTTGTGGCGGATCTTGAAG	594
	5' ext -2	CTCCCGCCTTTGAGAGCCTTTT	ATGTTGTGGCGGATCTTGAAG	810
Figure SI5	Full ext -2	TGCTGCTCCTCTTAAGCACA	CAGCTTCACTGACACCCGTA	2186
	Full ext -3	GAAGTGGAGATCACCCTGGA	TAGGTTGAAAATGTGCAGCG	2402
	3' ext -2	CTATATCACCGCCGACAAGCA	CACCCACAGTGTACGCAAAG	1948
	Droplet digital PCR
	Gene name	Forward	Reverse	Hydrolysis probe	Product size(bp)
Figure 2	Venus	CTATATCACCGCCGACAAGCA	ATGTTGTGGCGGATCTTGAAG	AAGAACGGCATCAAGG	63
	Oxytocin receptor	TGCTCTGCTCGGTACCTGAA	GGAGTTGCTTTTCTTGCTAATGC	CAGCCGGCCTGGAG	66
	RAISING
	Name of primers	Sequence
Figure 4	Forward-1	GCGGACTTGAAGAAGTCGTGCTG
	Forward-2	GTGGTGCAGATCAGCTTCAGGGTCA
	Forward-3	ACACTCTTTCCCTACACGACGCTCTTCCGATCTACGCTGAACTTGTGGCCGTTTAC
		Underlines show Venus internal sequence
