## Supplementary material for "Necessity of integrated genomic analysis to establish a designed knock-in mouse from CRISPR-Cas9-induced mutants": Table S5

### Sheet: Sheet1
	Table S5. Number of output reads from Miseq and number of reads after fastp processing
	Sample name	Number of output reads from MiSeq	Number of reads after sorting using fastp
	Prlhr-Vn_F0-5	650249	589581
	Prlhr-Vn_F1-11	666832	609552
	Prlhr-Vn_F2-36	695089	635093
	Prlhr-Vn_F0-24	772386	654568
	Prlhr-Vn_F1-1	631025	574964
	Prlhr-Vn_F2-30	614749	557442
	Prlhr-Vn_F1-6	570385	450575
	Prlhr-Vn_F2-37	591824	459391
